# Reduced Expression of *Slc G*enes in the VTA and NAcc of Male Mice with Positive Fighting Experience

**DOI:** 10.1101/2020.11.10.377523

**Authors:** Dmitry A. Smagin, Vladimir N. Babenko, Irina L. Kovalenko, Anna G. Galyamina, Olga E. Redina, Natalia N. Kudryavtseva

**Affiliations:** Laboratory of Neuropathology Modeling, The FRC Institute of Cytology and Genetics SB RAS, Novosibirsk, Russia; Neurogenetics of Social Behavior Sector, The FRC Institute of Cytology and Genetics SB RAS, Novosibirsk, Russia

**Keywords:** ventral tegmental area, nucleus accumbens, prefrontal cortex, *Slc* gene family, repeated aggression, positive fighting experience

## Abstract

There are many psychiatric medications targeting the activity of SLC transporters. Therefore, further research is needed to elucidate the expression profiles of the *Slc\** genes, which may serve as markers of altered brain metabolic processes and neurotransmitter activities in psychoneurological disorders. We studied differentially expressed *Slc* genes using the transcriptomic profiles in the ventral tegmental area (VTA), nucleus accumbens (NAcc), and prefrontal cortex (PFC) of male mice with psychosis-like behavior induced by repeated aggression experience in daily agonistic interactions which are accompanied by wins. Most of differentially expressed *Slc* genes in the VTA and NAcc (12 of 17 and 25 of 26, respectively) were downregulated, which was not the case in the PFC (6 and 5, up- and down, respectively). Also, the majority of these genes were shown to have brain region-specific expression profiles. In the VTA and NAcc altered expression was observed for the genes encoding the transporters of neurotransmitters as well as inorganic and organic ions, amino acids, metals, glucose, *etc*. This means alteration in transport functions for many substrates, which results in complete disruption of all cellular and neurotransmitter processes. The neurotransmitter systems, especially, the dopaminergic one, in male mice with positive fighting experience in daily agonistic interactions undergo changes leading to profound genomic modifications which include downregulated expression of the majority of the *Slc\** genes at least in the VTA and NAcc, which is attributable to chronic stimulation of the reward systems.
