## Supplement 1 for "Reduced Expression of *Slc G*enes in the VTA and NAcc of Male Mice with Positive Fighting Experience"

### Sheet: Supplementary Table S1
Supplement 2, Table S1. Samples expression level (FPKM) of differentially expressed Slc* genes in the Ventral Tegmental Area (VTA), Nucleus Accumbens (Nacc) and Prefrontal Cortex (PFC)
C1, C2, C3 - controls samples; W1, W2, W3 - winners samples							Here bold indicates upregulated genes
Ventral Tegmental Area
gene symbol	C1	C2	C3	W1	W2	W3	Controls FPKM, means	Winners FPKM, means	log2 (fold change)	P value	q value	Winners vs Controls	Gene description
Slc5a11	1.24932	1.19342	0.768966	0.718354	0.573862	0.607705	1.07057	0.633307	-0.757402	0.01335	0.800557	▼	sodium/glucose cotransporter
Slc6a2	8.87132	6.25382	7.83029	15.9136	10.7949	4.66626	7.65181	10.4583	0.450769	0.0069	0.657042	ΔΔ	neurotransmitter transporter, noradrenaline
Slc6a4	0.867454	2.47588	11.7527	23.9987	4.61841	1.36182	5.03202	9.99298	0.989777	5e-05	0.0204833	ΔΔΔΔ*	neurotransmitter transporter, serotonin
Slc12a4	24.8799	34.041	14.4716	16.1961	16.7146	20.382	24.4642	17.7642	-0.461693	0.0145	0.812209	▼	potassium/chloride transporters
Slc12a9	12.472	19.4632	10.6601	11.2227	10.0962	10.5407	14.1984	10.6199	-0.418962	0.0343	0.998355	▼	potassium/chloride transporters
Slc17a7	13.596	14.2666	4.35446	18.1093	30.8863	12.7742	10.739	20.5899	0.939078	5e-05	0.0204833	ΔΔΔΔ*	vesicular glutamate transporter
Slc17a8	0.818148	0.863024	1.0638	2.61816	1.09924	0.698773	0.914992	1.47206	0.686002	0.0048	0.550592	ΔΔ	vesicular glutamate transporter
Slc18a3	47.9148	44.1045	11.3626	17.209	17.4155	32.2638	34.4606	22.2961	-0.628158	0.03045	0.976171	▼	vesicular monoamine transporter
Slc22a3	0.189646	0.169314	0.716911	1.4098	0.586905	0.168914	0.358624	0.721873	1.00927	0.00355	0.465726	ΔΔ	organic cation transporter
Slc27a1	42.5708	64.9532	36.697	33.0924	35.26	38.8511	48.0736	35.7345	-0.427928	0.0087	0.716231	▼▼	fatty acid transporter
Slc28a3	1.08067	0.767737	0.647798	0.559215	0.443545	0.510617	0.832068	0.504459	-0.721964	0.00765	0.696433	▼▼	sodium-coupled nucleoside transporter
Slc29a4	23.5425	32.045	13.0521	16.0613	16.1239	20.9343	22.8798	17.7065	-0.369799	0.0241	0.934871	▼	nucleoside transporter
Slc32a1	104.81	150.48	63.5935	86.1076	72.9177	82.2648	106.294	80.4301	-0.402259	0.0163	0.833492	▼	GABA vesicular transporter
Slc35e1	179.062	214.474	141.454	25.6505	27.4953	27.3551	178.33	26.8336	-2.73244	5e-05	0.0204833	▼▼▼▼*	nucleoside-sugar transporter
Slc38a10	21.7451	33.0961	20.2	17.5875	20.163	21.7678	25.0137	19.8394	-0.334349	0.0335	0.998007	▼	putative sodium-coupled neutral amino acid transporter
Slc39a13	16.0692	27.7736	11.9394	12.2878	12.6254	14.8213	18.5941	13.2448	-0.489414	0.01035	0.748713	▼	metal ion transporter
Slco3a1	30.0164	40.9258	20.338	23.1069	23.2055	25.2985	30.4267	23.8703	-0.350123	0.03705	0.998777	▼	organic anion transporter
Upregulation - ΔΔ - P < 0.01; ΔΔΔΔ - P < 0.0001; * q < 0.05							Downregulation -▼- P < 0.05; ▼▼ - P < 0.01; ▼▼▼▼- P < 0.0001
Nucleus Accumbens
gene symbol	C1	C2	C3	W1	W2	W3	Controls FPKM, means	Winners FPKM, means	log2 (fold change)	Pvalue	q value	Winners vs Controls	Gene description
Slc1a5	2.83369	1.81576	1.99622	1.22792	1.01715	1.47616	2.2021	1.23773	-0.83118	0.00125	0.069005	▼▼	neutral amino acid transporter
Slc2a4	1.25486	1.18092	1.05352	1.023	0.640185	0.654582	1.15614	0.770831	-0.584831	0.04755	0.969525	▼	facilitated glucose transporter
Slc4a2	13.9957	10.0129	27.221	14.1032	8.335	18.9507	16.9688	13.7651	-0.301871	0.01805	0.54749	▼	anion exchanger
Slc4a5	0.96292	0	7.08438	1.34597	0.0340675	3.36145	2.66419	1.57668	-0.756805	0.0004	0.0273287	▼▼▼*	sodium bicarbonate cotransporter
Slc4a11	1.41207	2.15992	1.78485	1.74323	3.24358	2.57317	1.77469	2.51534	0.503182	0.0192	0.574792	Δ	sodium bicarbonate transporter-like
Slc5a5	9.68295	8.12215	8.19232	6.71382	3.75319	7.1719	8.6138	5.86605	-0.55426	0.0002	0.01492	▼▼▼*	sodium iodide cotransporter
Slc5a7	10.2355	7.78638	9.32275	10.4585	4.76631	7.50829	9.06043	7.56041	-0.261115	0.04175	0.889941	▼	choline transporter
Slc6a12	2.67092	2.00679	1.34632	0.218481	0.142092	0.217931	1.99632	0.192404	-3.37513	5e-05	0.00431281	▼▼▼▼*	neurotransmitter transporter, betaine/GABA
Slc6a13	18.0314	16.8793	8.84712	3.30918	2.15303	1.93727	14.5009	2.46092	-2.55887	5e-05	0.00431281	▼▼▼▼*	neurotransmitter transporter, GABA
Slc6a20a	9.70337	11.7185	7.41769	3.62901	2.42951	2.28136	9.55588	2.77373	-1.78456	5e-05	0.00431281	▼▼▼▼*	neurotransmitter transporter
Slc7a11	8.12977	7.48537	5.30824	4.8087	3.58532	3.59947	6.93352	3.98939	-0.797419	5e-05	0.00431281	▼▼▼▼*	cationic amino acid transporter, y+ system
Slc12a7	2.20757	1.92222	2.25678	1.10413	0.90169	1.28728	2.11597	1.09533	-0.949949	5e-05	0.00431281	▼▼▼▼*	potassium/chloride transporter
Slc13a3	15.9762	14.8443	10.7936	7.42503	5.93828	5.64623	13.7892	6.3227	-1.12493	5e-05	0.00431281	▼▼▼▼*	sodium-dependent dicarboxylate transporter
Slc13a4	12.5145	15.3531	15.5646	2.76518	0.988361	4.52105	14.389	2.75175	-2.38654	5e-05	0.00431281	▼▼▼▼*	sodium/sulfate symporters
Slc16a12	1.6179	1.47589	1.61877	0.568363	0.662933	1.02845	1.56141	0.751751	-1.05452	5e-05	0.00431281	▼▼▼▼*	monocarboxylic acid transporter
Slc22a2	1.86236	2.14797	0.432136	0.097458	0.0433277	0	1.47237	0.0468119	-4.97512	0.04545	0.944662	▼	organic cation transporter
Slc22a6	6.19685	7.25525	2.66803	0.595318	0.482389	0.269039	5.34214	0.447952	-3.576	5e-05	0.00431281	▼▼▼▼*	organic anion transporter
Slc22a8	12.9825	12.6558	9.53618	5.63057	5.78931	5.1938	11.6553	5.52653	-1.07654	5e-05	0.00431281	▼▼▼▼*	organic anion transporter
Slc25a18	39.8373	34.718	42.5363	36.9761	23.2694	36.7572	38.7934	32.2614	-0.266006	0.0363	0.825332	▼	mitochondrial carrier
Slc29a4	10.2281	7.06384	18.4295	8.80491	4.14948	12.1318	11.8323	8.34257	-0.504169	0.0005	0.0322453	▼▼▼*	nucleoside transporter
Slc31a1	8.72513	6.27743	14.568	8.19403	6.08404	9.05293	9.79558	7.76042	-0.335997	0.0119	0.418959	▼	copper transporter
Slc38a2	32.5508	25.5964	21.0851	26.1429	18.4698	21.8293	26.2558	22.0997	-0.248613	0.0315	0.76002	▼	sodium-coupled neutral amino acid transporter
Slc38a11	2.64041	1.99817	1.96702	1.75012	0.956225	1.46659	2.18885	1.38786	-0.657312	0.0277	0.705328	▼	putative sodium-coupled neutral amino acid transporter
Slc41a1	22.5522	24.7349	22.2605	19.8809	19.0852	19.8604	23.0425	19.5678	-0.235822	0.0388	0.855134	▼	magnesium transporter
Slco5a1	2.01836	2.03554	1.80117	1.77276	1.50325	1.33074	1.94001	1.53237	-0.340295	0.04105	0.88798	▼	organic anion transporter
Slc17a7	80.3691	125.995	3.78799	20.3025	240.376	35.0759	69.6516	98.467	0.499484	0.00725	0.286697	ΔΔ	vesicular glutamate transporter
Upregulation - Δ - P < 0.05; * q < 0.05				Downregulation -▼- P < 0.05; ▼▼▼ - P < 0.001; ▼▼▼▼- P < 0.0001
Prefrontal Cortex
gene symbol	C1	C2	C3	W1	W2	W3	Controls FPKM, means	Winners FPKM, means	log2 (fold change)	P value	q value	Winners vs Controls	Gene description
Slc5a5	8.14153	6.66463	6.67767	6.68778	5.73361	5.62964	7.16128	6.01701	-0.25117	0.03245	0.999177	▼	sodium iodide cotransporter
Slc6a7	40.582	36.3419	34.852	33.3453	33.6005	28.5485	37.2587	31.8314	-0.227124	0.0142	0.999177	▼	neurotransmitter transporter, L-proline
Slc16a12	0.856564	0.689873	0.729012	1.12998	1.15284	0.981539	0.758483	1.08812	0.520649	0.00985	0.941915	ΔΔ	monocarboxylic acid transporter
Slc16a13	2.18155	2.68157	2.4111	2.86274	2.88577	3.31765	2.42474	3.02205	0.317698	0.02935	0.999177	Δ	monocarboxylic acid transporter
Slc17a8	1.17301	0.722943	1.03504	0.876237	0.627224	0.705896	0.976998	0.736452	-0.407763	0.03245	0.999177	▼	sodium-dependent inorganic phosphate cotransporter
Slc25a47	0.63444	0.91883	0.876995	1.26062	1.93599	1.24504	0.810088	1.48055	0.869984	0.00625	0.776402	ΔΔ	mitochondrial carrier
Slc26a4	2.24084	1.78823	2.24581	1.82584	1.3722	1.01175	2.09163	1.40326	-0.57584	0.0008	0.259356	▼▼▼	bicarbonate or chloride transporter
Slc29a3	2.15018	2.13441	2.03723	2.73572	2.35353	2.99427	2.10727	2.69451	0.354644	0.00295	0.568281	ΔΔ	nucleoside transporter
Slc35f4	6.8871	6.62399	6.83642	5.83171	6.2448	4.29083	6.7825	5.45578	-0.314032	0.005	0.72177	▼▼	nucleoside-shugar transporter
Slc38a2	20.5891	19.4984	22.9954	29.2542	21.9103	22.3098	21.0276	24.4914	0.219991	0.01815	0.999177	Δ	sodium-coupled neutral amino acid transporter
Slc39a2	3.60469	4.11303	3.23774	4.58298	3.96805	4.42415	3.65182	4.32506	0.244104	0.0462	0.999177	Δ	zinc transporter
Upregulation - Δ - P < 0.05; ΔΔ - P < 0.01; * q < 0.05				Downregulation -▼- P < 0.05; ▼▼ - P < 0.01; ▼▼▼- P < 0.001; * - q < 0.05.

### Sheet: Heat maps_HID
6.98438	40.2095
1.9375	40.2095
1.9375	6.25661
1	6.25661
1	0
1	6.25661
2.875	6.25661
2.875	0.864564
2	0.864564
2	0
2	0.864564
3.75	0.864564
3.75	0.316331
3	0.316331
3	0
3	0.316331
4.5	0.316331
4.5	0.117575
4	0.117575
4	0
4	0.117575
5	0.117575
5	0
5	0.117575
4.5	0.117575
4.5	0.316331
3.75	0.316331
3.75	0.864564
2.875	0.864564
2.875	6.25661
1.9375	6.25661
1.9375	40.2095
12.0312	40.2095
12.0312	6.5545
9.1875	6.5545
9.1875	0.935102
7.5	0.935102
7.5	0.180843
6.5	0.180843
6.5	0.0332426
6	0.0332426
6	0
6	0.0332426
7	0.0332426
7	0
7	0.0332426
6.5	0.0332426
6.5	0.180843
8.5	0.180843
8.5	0.062563
8	0.062563
8	0
8	0.062563
9	0.062563
9	0
9	0.062563
8.5	0.062563
8.5	0.180843
7.5	0.180843
7.5	0.935102
10.875	0.935102
10.875	0.230255
10	0.230255
10	0
10	0.230255
11.75	0.230255
11.75	0.0818699
11	0.0818699
11	0
11	0.0818699
12.5	0.0818699
12.5	0.0381728
12	0.0381728
12	0
12	0.0381728
13	0.0381728
13	0
13	0.0381728
12.5	0.0381728
12.5	0.0818699
11.75	0.0818699
11.75	0.230255
10.875	0.230255
10.875	0.935102
9.1875	0.935102
9.1875	6.5545
14.875	6.5545
14.875	1.84105
14	1.84105
14	0
14	1.84105
15.75	1.84105
15.75	0.883324
15	0.883324
15	0
15	0.883324
16.5	0.883324
16.5	0.388938
16	0.388938
16	0
16	0.388938
17	0.388938
17	0
17	0.388938
16.5	0.388938
16.5	0.883324
15.75	0.883324
15.75	1.84105
14.875	1.84105
14.875	6.5545
12.0312	6.5545
12.0312	40.2095
6.98438	40.2095

### Sheet: Heat maps_HID1
	C1	C2	C3	W1	W2	W3
Slc17a7	1	1	1	1	1	1
Slc6a2	1	1	1	1	1	1
Slc17a8	1	1	1	1	1	1
Slc6a4	1	1	1	1	1	1
Slc22a3	1	1	1	1	1	1
Slc12a4	1	1	1	1	1	1
Slc29a4	1	1	1	1	1	1
Slc32a1	1	1	1	1	1	1
Slco3a1	1	1	1	1	1	1
Slc12a9	1	1	1	1	1	1
Slc38a10	1	1	1	1	1	1
Slc27a1	1	1	1	1	1	1
Slc39a13	1	1	1	1	1	1
Slc18a3	1	1	1	1	1	1
Slc35e1	1	1	1	1	1	1
Slc5a11	1	1	1	1	1	1
Slc28a3	1	1	1	1	1	1

### Sheet: Heat maps_HID4
5.4375	35.4147
2.625	35.4147
2.625	1.68292
1.5	1.68292
1.5	0.733323
1	0.733323
1	0
1	0.733323
2	0.733323
2	0
2	0.733323
1.5	0.733323
1.5	1.68292
3.75	1.68292
3.75	1.33382
3	1.33382
3	0
3	1.33382
4.5	1.33382
4.5	0.526505
4	0.526505
4	0
4	0.526505
5	0.526505
5	0
5	0.526505
4.5	0.526505
4.5	1.33382
3.75	1.33382
3.75	1.68292
2.625	1.68292
2.625	35.4147
8.25	35.4147
8.25	4.43377
6.75	4.43377
6.75	1.10311
6	1.10311
6	0
6	1.10311
7.5	1.10311
7.5	0.718615
7	0.718615
7	0
7	0.718615
8	0.718615
8	0
8	0.718615
7.5	0.718615
7.5	1.10311
6.75	1.10311
6.75	4.43377
9.75	4.43377
9.75	3.56705
9	3.56705
9	0
9	3.56705
10.5	3.56705
10.5	1.10263
10	1.10263
10	0
10	1.10263
11	1.10263
11	0
11	1.10263
10.5	1.10263
10.5	3.56705
9.75	3.56705
9.75	4.43377
8.25	4.43377
8.25	35.4147
5.4375	35.4147

### Sheet: Heat maps_HID5
	C1	C2	C3	W1	W2	W3
Slc26a4	1	1	1	1	1	1
Slc35f4	1	1	1	1	1	1
Slc17a8	1	1	1	1	1	1
Slc5a5	1	1	1	1	1	1
Slc6a7	1	1	1	1	1	1
Slc39a2	1	1	1	1	1	1
Slc16a13	1	1	1	1	1	1
Slc29a3	1	1	1	1	1	1
Slc38a2	1	1	1	1	1	1
Slc16a12	1	1	1	1	1	1
Slc25a47	1	1	1	1	1	1

### Sheet: Heat maps_HID2
15.1787	26.9773
6.35742	26.9773
6.35742	8.53799
2.6875	8.53799
2.6875	2.70818
1.5	2.70818
1.5	0.690521
1	0.690521
1	0
1	0.690521
2	0.690521
2	0
2	0.690521
1.5	0.690521
1.5	2.70818
3.875	2.70818
3.875	1.3294
3	1.3294
3	0
3	1.3294
4.75	1.3294
4.75	0.546132
4	0.546132
4	0
4	0.546132
5.5	0.546132
5.5	0.254554
5	0.254554
5	0
5	0.254554
6	0.254554
6	0
6	0.254554
5.5	0.254554
5.5	0.546132
4.75	0.546132
4.75	1.3294
3.875	1.3294
3.875	2.70818
2.6875	2.70818
2.6875	8.53799
10.0273	8.53799
10.0273	3.72591
7.75	3.72591
7.75	0.272791
7	0.272791
7	0
7	0.272791
8.5	0.272791
8.5	0.142377
8	0.142377
8	0
8	0.142377
9	0.142377
9	0
9	0.142377
8.5	0.142377
8.5	0.272791
7.75	0.272791
7.75	3.72591
12.3047	3.72591
12.3047	1.70687
10.5	1.70687
10.5	0.161315
10	0.161315
10	0
10	0.161315
11	0.161315
11	0
11	0.161315
10.5	0.161315
10.5	1.70687
14.1094	1.70687
14.1094	0.844541
12.5	0.844541
12.5	0.122221
12	0.122221
12	0
12	0.122221
13	0.122221
13	0
13	0.122221
12.5	0.122221
12.5	0.844541
15.7188	0.844541
15.7188	0.473319
14.5	0.473319
14.5	0.0419327
14	0.0419327
14	0
14	0.0419327
15	0.0419327
15	0
15	0.0419327
14.5	0.0419327
14.5	0.473319
16.9375	0.473319
16.9375	0.191237
16	0.191237
16	0
16	0.191237
17.875	0.191237
17.875	0.103556
17	0.103556
17	0
17	0.103556
18.75	0.103556
18.75	0.0507781
18	0.0507781
18	0
18	0.0507781
19.5	0.0507781
19.5	0.0221073
19	0.0221073
19	0
19	0.0221073
20	0.0221073
20	0
20	0.0221073
19.5	0.0221073
19.5	0.0507781
18.75	0.0507781
18.75	0.103556
17.875	0.103556
17.875	0.191237
16.9375	0.191237
16.9375	0.473319
15.7188	0.473319
15.7188	0.844541
14.1094	0.844541
14.1094	1.70687
12.3047	1.70687
12.3047	3.72591
10.0273	3.72591
10.0273	8.53799
6.35742	8.53799
6.35742	26.9773
24	26.9773
24	19.9036
22.5	19.9036
22.5	0.174446
21.5	0.174446
21.5	0.0658982
21	0.0658982
21	0
21	0.0658982
22	0.0658982
22	0
22	0.0658982
21.5	0.0658982
21.5	0.174446
23.5	0.174446
23.5	0.162884
23	0.162884
23	0
23	0.162884
24	0.162884
24	0
24	0.162884
23.5	0.162884
23.5	0.174446
22.5	0.174446
22.5	19.9036
25.5	19.9036
25.5	1.45929
25	1.45929
25	0
25	1.45929
26	1.45929
26	0
26	1.45929
25.5	1.45929
25.5	19.9036
24	19.9036
24	26.9773
15.1787	26.9773

### Sheet: Heat maps_HID3
	C1	C2	C3	W1	W2	W3
Slc5a7	1	1	1	1	1	1
Slc25a18	1	1	1	1	1	1
Slc38a2	1	1	1	1	1	1
Slc1a5	1	1	1	1	1	1
Slc5a5	1	1	1	1	1	1
Slc38a11	1	1	1	1	1	1
Slc13a4	1	1	1	1	1	1
Slc12a7	1	1	1	1	1	1
Slc16a12	1	1	1	1	1	1
Slc2a4	1	1	1	1	1	1
Slco5a1	1	1	1	1	1	1
Slc6a20a	1	1	1	1	1	1
Slc41a1	1	1	1	1	1	1
Slc22a2	1	1	1	1	1	1
Slc22a6	1	1	1	1	1	1
Slc7a11	1	1	1	1	1	1
Slc6a12	1	1	1	1	1	1
Slc22a8	1	1	1	1	1	1
Slc6a13	1	1	1	1	1	1
Slc13a3	1	1	1	1	1	1
Slc4a2	1	1	1	1	1	1
Slc29a4	1	1	1	1	1	1
Slc4a5	1	1	1	1	1	1
Slc31a1	1	1	1	1	1	1
Slc4a11	1	1	1	1	1	1
Slc17a7	1	1	1	1	1	1

### Sheet: Supplementary Table S2
	Supplement 2, Table S2. AHС based on expression profiles of differentially expressed Slc* genes in the Ventral Tegmenta Area (VTA), Nucleus Accumbens (Nacc) and Prefrontal Cortex (PFC)
	Ventral Tegmental Area						Nucleus Accumbens							Prefrontal Cortex
	Class	1	2	3			Class	1	2	3	4			Class	1	2	3
	Objects	12	4	1			Objects	18	4	2	2			Objects	5	5	1
	Sum of weights	12	4	1			Sum of weights	18	4	2	2			Sum of weights	5	5	1
	Within-class variance	9521.42	198.122	0			Within-class variance	308.899	199.934	39603	2302.88			Within-class variance	1183.73	9.708	0
	Minimum distance to centroid	20.748	10.267	0			Minimum distance to centroid	2.501	3.074	140.718	33.933			Minimum distance to centroid	8.377	0.569	0
	Average distance to centroid	68.954	12.086	0			Average distance to centroid	13.604	10.095	140.718	33.933			Average distance to centroid	24.218	2.431	0
	Maximum distance to centroid	238.455	14.63	0			Maximum distance to centroid	44.67	17.578	140.718	33.933			Maximum distance to centroid	60.5	4.335	0
		Slc5a11	Slc6a2	Slc17a7				Slc1a5	Slc4a2	Slc4a11	Slc5a7				Slc5a5	Slc16a12	Slc38a2
		Slc12a4	Slc6a4					Slc2a4	Slc4a5		Slc25a18				Slc6a7	Slc16a13
		Slc12a9	Slc17a8					Slc5a5	Slc29a4						Slc17a8	Slc25a47
		Slc18a3	Slc22a3					Slc6a12	Slc31a1						Slc26a4	Slc29a3
		Slc27a1						Slc6a13							Slc35f4	Slc39a2
		Slc28a3						Slc6a20a
		Slc29a4						Slc7a11
		Slc32a1						Slc12a7
		Slc35e1						Slc13a3
		Slc38a10						Slc13a4
		Slc39a13						Slc16a12
		Slco3a1						Slc22a2
								Slc22a6
								Slc22a8
								Slc38a2
	Red – upregulation; Blue – downregulation; Bold –highest expression							Slc38a11
								Slc41a1
								Slco5a1

### Sheet: Supplementary Table S3
Supplement 2, Table S3. Correlation coefficients between differentially expressed Slc* genes in the Ventral Tegmental Area (VTA), Nucleus Accumbens (Nacc), and Prefrontal Cortex (PFC).
Ventral tegmental area
Correlation matrix (Pearson):
Variables	Slc5a11	Slc6a2	Slc6a4	Slc12a4	Slc12a9	Slc17a7	Slc17a8	Slc18a3	Slc22a3	Slc27a1	Slc28a3	Slc29a4	Slc32a1	Slc35e1	Slc38a10	Slc39a13	Slco3a1
Slc5a11	1	-0.214362	-0.346439	0.785903	0.731496	-0.327254	-0.279235	0.799899	-0.443265	0.711198	0.922212	0.735289	0.778359	0.903278	0.621054	0.686091	0.769261
Slc6a2	-0.214362	1	0.812562	-0.459622	-0.306435	0.42827	0.912771	-0.458133	0.885451	-0.501679	-0.169155	-0.466886	-0.261998	-0.411545	-0.567247	-0.453129	-0.385761
Slc6a4	-0.346439	0.812562	1	-0.550986	-0.279736	-0.0334692	0.9457	-0.66177	0.976485	-0.472392	-0.336549	-0.558706	-0.342981	-0.385527	-0.52137	-0.446447	-0.478532
Slc12a4	0.785903	-0.459622	-0.550986	1	0.923667	-0.086255	-0.421644	0.869829	-0.642669	0.950512	0.543441	0.993351	0.971159	0.708459	0.922541	0.964545	0.993283
Slc12a9	0.731496	-0.306435	-0.279736	0.923667	1	-0.147991	-0.210986	0.635528	-0.392036	0.974417	0.415501	0.89382	0.960165	0.739812	0.944468	0.977008	0.953503
Slc17a7	-0.327254	0.42827	-0.0334692	-0.086255	-0.147991	1	0.198583	-0.112578	0.148462	-0.172919	-0.395773	-0.0563756	-0.0467999	-0.497379	-0.137765	-0.105458	-0.0389989
Slc17a8	-0.279235	0.912771	0.9457	-0.421644	-0.210986	0.198583	1	-0.494766	0.947643	-0.419802	-0.291955	-0.411706	-0.199404	-0.442277	-0.480182	-0.361379	-0.345099
Slc18a3	0.799899	-0.458133	-0.66177	0.869829	0.635528	-0.112578	-0.494766	1	-0.731103	0.691445	0.734147	0.88394	0.788819	0.602308	0.642786	0.712127	0.818151
Slc22a3	-0.443265	0.885451	0.976485	-0.642669	-0.392036	0.148462	0.947643	-0.731103	1	-0.577817	-0.411231	-0.649303	-0.441613	-0.495029	-0.616503	-0.548484	-0.566713
Slc27a1	0.711198	-0.501679	-0.472392	0.950512	0.974417	-0.172919	-0.419802	0.691445	-0.577817	1	0.412813	0.924733	0.934083	0.757866	0.990475	0.992365	0.961486
Slc28a3	0.922212	-0.169155	-0.336549	0.543441	0.415501	-0.395773	-0.291955	0.734147	-0.411231	0.412813	1	0.496747	0.502474	0.792831	0.312142	0.37747	0.498246
Slc29a4	0.735289	-0.466886	-0.558706	0.993351	0.89382	-0.0563756	-0.411706	0.88394	-0.649303	0.924733	0.496747	1	0.961427	0.631739	0.9009	0.949972	0.982633
Slc32a1	0.778359	-0.261998	-0.342981	0.971159	0.960165	-0.0467999	-0.199404	0.788819	-0.441613	0.934083	0.502474	0.961427	1	0.67215	0.890164	0.959958	0.987487
Slc35e1	0.903278	-0.411545	-0.385527	0.708459	0.739812	-0.497379	-0.442277	0.602308	-0.495029	0.757866	0.792831	0.631739	0.67215	1	0.702339	0.690551	0.696101
Slc38a10	0.621054	-0.567247	-0.52137	0.922541	0.944468	-0.137765	-0.480182	0.642786	-0.616503	0.990475	0.312142	0.9009	0.890164	0.702339	1	0.981147	0.932615
Slc39a13	0.686091	-0.453129	-0.446447	0.964545	0.977008	-0.105458	-0.361379	0.712127	-0.548484	0.992365	0.37747	0.949972	0.959958	0.690551	0.981147	1	0.978476
Slco3a1	0.769261	-0.385761	-0.478532	0.993283	0.953503	-0.0389989	-0.345099	0.818151	-0.566713	0.961486	0.498246	0.982633	0.987487	0.696101	0.932615	0.978476	1
Values in bold are different from 0 with a significance level alpha=0,05
VTA	number of correlations
gene	total	negative	positive
Slc17a7	0	0	0
Slc28a3	1	0	1
Slc35e1	1	0	1
Slc5a11	2	0	2
Slc6a2	3	0	3
Slc6a4	3	0	3
Slc17a8	3	0	3
Slc18a3	3	0	3
Slc22a3	3	0	3
Slc12a9	7	0	7
Slc27a1	7	0	7
Slc32a1	7	0	7
Slc38a10	7	0	7
Slc39a13	7	0	7
Slc12a4	8	0	8
Slc29a4	8	0	8
Slco3a1	8	0	8
Nucleus accumbens
Correlation matrix (Pearson):
Variables	Slc1a5	Slc2a4	Slc4a2	Slc4a5	Slc4a11	Slc5a5	Slc5a7	Slc6a12	Slc6a13	Slc6a20a	Slc7a11	Slc12a7	Slc13a3	Slc13a4	Slc16a12	Slc22a2	Slc22a6	Slc22a8	Slc25a18	Slc29a4	Slc31a1	Slc38a2	Slc38a11	Slc41a1	Slco5a1
Slc1a5	1	0.753445	0.265281	0.160739	-0.734627	0.887522	0.575181	0.918059	0.838796	0.73804	0.829335	0.885966	0.851731	0.750727	0.863523	0.71766	0.743449	0.835075	0.656761	0.406179	0.340222	0.754743	0.923183	0.654014	0.662682
Slc2a4	0.753445	1	0.0659913	-0.0299102	-0.863889	0.801401	0.73518	0.853042	0.869669	0.876475	0.926696	0.775482	0.907455	0.763489	0.655856	0.796219	0.823515	0.85294	0.615394	0.209646	0.176439	0.791002	0.911811	0.80419	0.967737
Slc4a2	0.265281	0.0659913	1	0.985868	-0.395568	0.409682	0.430037	0.016207	-0.103576	-0.0305237	-0.13562	0.477451	-0.0553074	0.385752	0.422063	-0.288823	-0.18943	-0.0431816	0.745218	0.98682	0.973216	-0.15577	0.235766	0.0466625	-0.11277
Slc4a5	0.160739	-0.0299102	0.985868	1	-0.267343	0.279801	0.297523	-0.0635106	-0.17929	-0.0865314	-0.229778	0.415304	-0.133511	0.345916	0.372058	-0.359734	-0.252653	-0.10398	0.634458	0.955196	0.967423	-0.304564	0.106862	-0.00129752	-0.179634
Slc4a11	-0.734627	-0.863889	-0.395568	-0.267343	1	-0.864416	-0.967758	-0.640586	-0.598366	-0.577401	-0.694583	-0.703234	-0.658039	-0.592974	-0.542715	-0.465553	-0.496802	-0.570571	-0.866119	-0.508321	-0.45743	-0.789513	-0.91466	-0.51495	-0.717779
Slc5a5	0.887522	0.801401	0.409682	0.279801	-0.864416	1	0.769803	0.807752	0.762571	0.730478	0.783563	0.865455	0.783229	0.786303	0.814376	0.663794	0.69247	0.741593	0.873718	0.547336	0.416359	0.758091	0.949089	0.720054	0.652818
Slc5a7	0.575181	0.73518	0.430037	0.297523	-0.967758	0.769803	1	0.434388	0.392769	0.375208	0.516606	0.528272	0.458562	0.40772	0.349151	0.26703	0.288827	0.352721	0.861896	0.515239	0.459993	0.726126	0.800417	0.326595	0.560912
Slc6a12	0.918059	0.853042	0.016207	-0.0635106	-0.640586	0.807752	0.434388	1	0.983412	0.930916	0.959983	0.877921	0.984617	0.842477	0.868624	0.919421	0.941712	0.98326	0.476691	0.172218	0.116014	0.726317	0.880679	0.856462	0.845482
Slc6a13	0.838796	0.869669	-0.103576	-0.17929	-0.598366	0.762571	0.392769	0.983412	1	0.968313	0.981699	0.819132	0.995579	0.828928	0.812595	0.971635	0.985049	0.992486	0.402853	0.0544595	-0.0099372	0.720907	0.84147	0.905567	0.887538
Slc6a20a	0.73804	0.876475	-0.0305237	-0.0865314	-0.577401	0.730478	0.375208	0.930916	0.968313	1	0.939559	0.833279	0.968563	0.899902	0.818575	0.94412	0.976708	0.975815	0.425433	0.118611	0.0590712	0.59264	0.781223	0.975556	0.90594
Slc7a11	0.829335	0.926696	-0.13562	-0.229778	-0.694583	0.783563	0.516606	0.959983	0.981699	0.939559	1	0.771304	0.987237	0.764127	0.729295	0.952509	0.955707	0.957818	0.443281	0.0241527	-0.0393805	0.822194	0.88906	0.859794	0.929172
Slc12a7	0.885966	0.775482	0.477451	0.415304	-0.703234	0.865455	0.528272	0.877921	0.819132	0.833279	0.771304	1	0.841175	0.956971	0.971525	0.683518	0.757201	0.856357	0.733972	0.605514	0.556299	0.495245	0.842231	0.817887	0.703959
Slc13a3	0.851731	0.907455	-0.0553074	-0.133511	-0.658039	0.783229	0.458562	0.984617	0.995579	0.968563	0.987237	0.841175	1	0.841035	0.813651	0.950781	0.970352	0.99007	0.452219	0.102338	0.048772	0.737586	0.8718	0.899473	0.916803
Slc13a4	0.750727	0.763489	0.385752	0.345916	-0.592974	0.786303	0.40772	0.842477	0.828928	0.899902	0.764127	0.956971	0.841035	1	0.946954	0.738039	0.814306	0.871873	0.636368	0.510816	0.45244	0.379923	0.742546	0.924443	0.733534
Slc16a12	0.863523	0.655856	0.422063	0.372058	-0.542715	0.814376	0.349151	0.868624	0.812595	0.818575	0.729295	0.971525	0.813651	0.946954	1	0.704772	0.771402	0.853386	0.630403	0.547009	0.475747	0.409265	0.755054	0.823682	0.600472
Slc22a2	0.71766	0.796219	-0.288823	-0.359734	-0.465553	0.663794	0.26703	0.919421	0.971635	0.94412	0.952509	0.683518	0.950781	0.738039	0.704772	1	0.991613	0.949943	0.252206	-0.134816	-0.220451	0.690634	0.737215	0.897172	0.843318
Slc22a6	0.743449	0.823515	-0.18943	-0.252653	-0.496802	0.69247	0.288827	0.941712	0.985049	0.976708	0.955707	0.757201	0.970352	0.814306	0.771402	0.991613	1	0.977065	0.311089	-0.035748	-0.110576	0.648664	0.756725	0.936882	0.8668
Slc22a8	0.835075	0.85294	-0.0431816	-0.10398	-0.570571	0.741593	0.352721	0.98326	0.992486	0.975815	0.957818	0.856357	0.99007	0.871873	0.853386	0.949943	0.977065	1	0.400823	0.109915	0.061462	0.645016	0.815031	0.918428	0.878867
Slc25a18	0.656761	0.615394	0.745218	0.634458	-0.866119	0.873718	0.861896	0.476691	0.402853	0.425433	0.443281	0.733972	0.452219	0.636368	0.630403	0.252206	0.311089	0.400823	1	0.827101	0.729253	0.501586	0.769274	0.453673	0.410132
Slc29a4	0.406179	0.209646	0.98682	0.955196	-0.508321	0.547336	0.515239	0.172218	0.0544595	0.118611	0.0241527	0.605514	0.102338	0.510816	0.547009	-0.134816	-0.035748	0.109915	0.827101	1	0.970185	-0.0194538	0.383333	0.185848	0.026509
Slc31a1	0.340222	0.176439	0.973216	0.967423	-0.45743	0.416359	0.459993	0.116014	-0.0099372	0.0590712	-0.0393805	0.556299	0.048772	0.45244	0.475747	-0.220451	-0.110576	0.061462	0.729253	0.970185	1	-0.108871	0.302926	0.0989002	0.0244835
Slc38a2	0.754743	0.791002	-0.15577	-0.304564	-0.789513	0.758091	0.726126	0.726317	0.720907	0.59264	0.822194	0.495245	0.737586	0.379923	0.409265	0.690634	0.648664	0.645016	0.501586	-0.0194538	-0.108871	1	0.875336	0.477146	0.708102
Slc38a11	0.923183	0.911811	0.235766	0.106862	-0.91466	0.949089	0.800417	0.880679	0.84147	0.781223	0.88906	0.842231	0.8718	0.742546	0.755054	0.737215	0.756725	0.815031	0.769274	0.383333	0.302926	0.875336	1	0.708079	0.803933
Slc41a1	0.654014	0.80419	0.0466625	-0.00129752	-0.51495	0.720054	0.326595	0.856462	0.905567	0.975556	0.859794	0.817887	0.899473	0.924443	0.823682	0.897172	0.936882	0.918428	0.453673	0.185848	0.0989002	0.477146	0.708079	1	0.823202
Slco5a1	0.662682	0.967737	-0.11277	-0.179634	-0.717779	0.652818	0.560912	0.845482	0.887538	0.90594	0.929172	0.703959	0.916803	0.733534	0.600472	0.843318	0.8668	0.878867	0.410132	0.026509	0.0244835	0.708102	0.803933	0.823202	1
Values in bold are different from 0 with a significance level alpha=0,05
NAcc	number of correlations
gene	total	negative	positive
Slc5a7	2	1	1
Slc38a2	2	0	2
Slc4a2	3	0	3
Slc4a5	3	0	3
Slc31a1	3	0	3
Slc29a4	4	0	4
Slc4a11	5	5	0
Slc5a5	6	1	5
Slc25a18	5	2	3
Slc1a5	9	0	9
Slc13a4	9	0	9
Slc22a2	9	0	9
Slc2a4	10	1	9
Slco5a1	10	0	10
Slc16a12	10	0	10
Slc12a7	11	0	11
Slc22a6	11	0	11
Slc38a11	11	1	10
Slc41a1	12	0	12
Slc6a20a	13	0	13
Slc7a11	13	0	13
Slc6a12	15	0	15
Slc6a13	15	0	15
Slc13a3	15	0	15
Slc22a8	15	0	15
Prefrontal cortex
Correlation matrix (Pearson):
Variables	Slc5a5	Slc6a7	Slc16a12	Slc16a13	Slc17a8	Slc25a47	Slc26a4	Slc29a3	Slc35f4	Slc38a2	Slc39a2
Slc5a5	1	0.894699	-0.414335	-0.871395	0.874726	-0.776344	0.840954	-0.541782	0.657585	-0.116162	-0.436684
Slc6a7	0.894699	1	-0.434159	-0.93188	0.672479	-0.563206	0.820157	-0.795985	0.875811	-0.343056	-0.565442
Slc16a12	-0.414335	-0.434159	1	0.526854	-0.390313	0.779473	-0.524423	0.640754	-0.459889	0.585903	0.573882
Slc16a13	-0.871395	-0.93188	0.526854	1	-0.817941	0.634552	-0.942724	0.856277	-0.906541	0.255447	0.773443
Slc17a8	0.874726	0.672479	-0.390313	-0.817941	1	-0.773683	0.84859	-0.444285	0.523383	0.0499167	-0.600411
Slc25a47	-0.776344	-0.563206	0.779473	0.634552	-0.773683	1	-0.684407	0.398202	-0.366161	0.233719	0.406149
Slc26a4	0.840954	0.820157	-0.524423	-0.942724	0.84859	-0.684407	1	-0.761311	0.853335	0.0087012	-0.673159
Slc29a3	-0.541782	-0.795985	0.640754	0.856277	-0.444285	0.398202	-0.761311	1	-0.94654	0.500307	0.823762
Slc35f4	0.657585	0.875811	-0.459889	-0.906541	0.523383	-0.366161	0.853335	-0.94654	1	-0.256304	-0.704832
Slc38a2	-0.116162	-0.343056	0.585903	0.255447	0.0499167	0.233719	0.0087012	0.500307	-0.256304	1	0.45617
Slc39a2	-0.436684	-0.565442	0.573882	0.773443	-0.600411	0.406149	-0.673159	0.823762	-0.704832	0.45617	1
Values in bold are different from 0 with a significance level alpha=0,05
PFC	number of correlations
gene	total	negative	positive
Slc16a12	0	0	0
Slc25a47	0	0	0
Slc38a2	0	0	0
Slc39a2	1	0	1
Slc17a8	3	1	2
Slc29a3	3	1	2
Slc5a5	4	1	3
Slc6a7	4	1	3
Slc35f4	4	2	2
Slc26a4	5	1	4
Slc16a13	6	5	1
